# Early Pitx2 modulation of Fgf10 directs asymmetric lung morphology

**DOI:** 10.64898/2026.06.16.732783

**Authors:** Rui Yan, Jared Helms, Pulin Li, Clifford J. Tabin

**Affiliations:** Department of Genetics, Blavatnik Institute, Harvard Medical School, Boston, MA 02115, USA; Whitehead Institute for Biomedical Research, Cambridge MA, 02142; Department of Biology, Massachusetts Institute of Technology, Cambridge MA, 02139

**Author notes:** Herbert Wertheim School of Public Health and Human Longevity Science, University of California, San Diego, La Jolla, CA 92093, USA. Correspondence should be addressed to R.Y. and C.J.T.

## Abstract

Most of the visceral organs are anatomically asymmetric across the left-right axis. These asymmetries can be traced to a well-studied molecular cascade leading to left-sided expression of a series of genes in the early embryo. One of the key genes in this left-sided cascade is the transcription factor Pitx2, which is transiently expressed throughout the left lateral plate mesoderm. Yet how these early differences in gene expression are converted into differential shaping of organs at later stages remains incompletely understood, and for many organs, such as the lung, the question has not even been explored. Similarly, while the signaling pathways responsible for the branching morphogenesis of the lung have been intensively studied, no insight has been reported regarding how the described gene regulatory network is modified to produce differences in morphology on the left and right sides. Here we identify Fgf10 as a Pitx2-sensitive signal in the mesenchyme of the developing mouse lung. Fgf10 expression increases as Pitx2 decreases, making the right lung, which lacks Pitx2 expression, grow faster than the left during the budding stage. Modulating Fgf10 dosage in the left mesenchyme is sufficient to alter lung budding asymmetry. At the cellular level, Fgf10-dependent lung growth is due to increased levels of epithelial proliferation, without significant differences in directional migration into the mesenchyme. Conditional genetics further show that Pitx2 activity is required exclusively during the early budding stage. Early Pitx2 is sufficient to establish differences in the primary airway branches. These differences in initial conditions are sufficient to direct the subsequent asymmetric branching patterns that eventually manifest as the left-right differences in lung morphology. Thus, Pitx2 converts left-right mesenchymal identity into organ asymmetry by quantitatively tuning Fgf10-dependent epithelial growth during early lung organogenesis.
