## Supplementary material for "Early Pitx2 modulation of Fgf10 directs asymmetric lung morphology": Table S1

	baseMean	log2FoldChange	lfcSE	stat	pvalue	padj	Control1	Control2	Control3	Control4	KO1	KO2	KO3	KO4
Lhx9	54.17867947	5.428206168	0.531703645	10.2090821	1.81E-24	1.08E-20	109.2706022	70.68516576	117.3126489	126.6645167	3.905798843	1.206498906	0.98628871	3.397915759
Cdcp3	6.657600358	4.681310136	1.240158186	3.774768564	0.000160156	0.031081977	15.91319449	18.12440148	2.022631877	15.23783659	0.976449711	0	0.98628871	0
Avpr1a	11.4392202	4.462635879	0.946121687	4.716767345	2.40E-06	0.001078749	29.70462972	7.249760591	35.39605786	15.23783659	1.952899421	0	1.97257742	0
Myh6	39.06190637	4.451594986	1.058809941	4.20433811	2.62E-05	0.007264739	160.1928246	85.18468694	3.033947816	50.47533371	3.905798843	3.619496719	0.98628871	5.096873639
Pitx2	692.3969417	3.739208564	0.262640079	14.23700668	5.40E-46	1.29E-41	1323.977782	1419.140636	776.6906409	1635.210339	69.32792946	71.18343548	90.73856131	152.9062092
Krt14	30.70329869	2.890344428	0.422406246	6.842570279	7.78E-12	1.43E-08	54.10486128	61.62296502	54.61106069	46.66587457	3.905798843	2.412997813	13.80804194	8.494789398
Insm1	8.224896288	2.850574848	0.795588035	3.582978531	0.000339699	0.051625523	13.79143523	22.65550185	4.045263755	17.14256617	2.929349132	2.412997813	1.97257742	0.84947894
Dbh	14.86115257	2.814635267	0.665029702	4.2323452	2.31E-05	0.006648232	22.27847229	38.0612431	17.19237096	25.71384925	0.976449711	10.85849016	2.95886613	0.84947894
Gm35533	10.50005828	2.515463138	0.655881103	3.835242588	0.00012544	0.026026161	26.52199082	18.12440148	10.11315939	17.14256617	3.905798843	0	3.945154839	4.247394699
Hs3st2	8.560396413	2.402813619	0.668655861	3.593498179	0.000326268	0.050224212	12.7305556	11.78086096	11.12447533	21.9043901	1.952899421	3.619496719	1.97257742	3.397915759
Slc6a17	110.7732148	2.348479178	0.22771459	10.31325739	6.14E-25	4.88E-21	146.4013894	230.1798988	168.8897618	194.2824166	32.22284045	45.84695844	33.53381614	34.82863653
Gm48700	10.53006075	2.270899736	0.60823232	3.733605834	0.000188758	0.034912881	21.21759266	12.68708103	18.2036869	18.09493095	1.952899421	1.206498906	4.931443549	5.946352579
Tcerg1l	56.34593169	2.261613109	0.379863512	5.953751901	2.62E-09	2.72E-06	74.26157431	133.2143509	44.4979013	120.950328	20.50544392	21.71698032	11.83546452	23.78541032
Gm13652	20.04898548	2.210930247	0.50692367	4.361465795	1.29E-05	0.004281345	39.25254642	48.93588399	15.16973908	28.57094361	3.905798843	8.445492345	5.917732259	10.19374728
Crhbp	55.84787896	1.996910979	0.43755236	4.563821755	5.02E-06	0.001997509	117.7576393	82.46602672	64.72422008	92.37938434	24.41124277	28.95597375	2.95886613	33.12967865
Gm13337	27.05308142	1.946484466	0.558677614	3.484092466	0.000493809	0.067714249	41.37430569	86.99712709	19.21500284	23.80911968	5.858698264	20.51048141	5.917732259	12.7421841
Tbx20	427.7481223	1.928758428	0.242886835	7.940975592	2.01E-15	6.84E-12	889.0171324	691.4459164	362.0511061	768.5583831	209.9366878	138.7473742	161.7513484	200.4770298
Hgf	151.4927911	1.914060923	0.262770239	7.284161754	3.24E-13	9.65E-10	281.1331027	211.1492772	137.5389677	327.6134867	67.37503004	65.15094095	71.01278711	50.96873639
Evx1	21.35122604	1.820669234	0.466314487	3.904380596	9.45E-05	0.020627424	38.19166679	34.43636281	42.47526943	18.09493095	14.64674566	6.032494532	11.83546452	5.096873639
AI838599	31.45252074	1.813747487	0.437106741	4.149438376	3.33E-05	0.008935221	58.34837981	30.81148251	37.41868973	69.52262945	8.788047396	16.89098469	6.904020969	22.93593138
Mybpc3	45.51368307	1.739943943	0.467351879	3.722984804	0.000196881	0.035443571	108.2097226	77.93492635	28.31684628	65.71317031	32.22284045	14.47798688	29.5886613	7.645310458
Ifitm10	34.71251457	1.642788586	0.412861883	3.979027016	6.92E-05	0.015915493	53.04398165	70.68516576	24.27158253	62.85607595	12.69384624	9.651991251	20.71206291	23.78541032
Dcaf12l1	273.6977934	1.608014811	0.201664329	7.97371959	1.54E-15	6.12E-12	480.5784737	396.0181723	274.0666194	499.0391484	132.7971607	113.4108972	139.0667081	154.605167
Rgs9bp	446.734419	1.590766722	0.245287979	6.485302422	8.86E-11	1.32E-07	649.2583354	782.9741438	389.3566364	861.8901323	175.7609479	230.4412911	177.5319678	306.6618973
Corin	61.42733547	1.581079121	0.239782247	6.593812258	4.29E-11	6.82E-08	100.7835651	93.34066761	75.8486954	98.09357307	29.29349132	31.36897157	35.50639355	27.18332607
Plet1	45.07844368	1.571920228	0.415372162	3.78436586	0.000154101	0.030387188	54.10486128	97.87176798	27.30553035	90.47465477	13.67029595	21.71698032	32.54752743	22.93593138
Tg	61.22009264	1.56853633	0.294329334	5.329187914	9.87E-08	6.54E-05	79.56597247	97.87176798	62.7015882	125.7121519	28.31704161	31.36897157	40.4378371	23.78541032
Postn	229.2393613	1.568218493	0.259682914	6.038974494	1.55E-09	1.76E-06	452.9956033	355.238269	205.2971356	359.0415247	152.3261549	72.38993438	107.5054694	129.1207989
Mbnl3	1082.243934	1.55546368	0.214073392	7.266029973	3.70E-13	9.81E-10	2014.610423	1312.206667	1102.334373	2032.346456	627.857164	384.8731511	590.7869372	592.9363
Twist1	188.4235227	1.543704474	0.2226403	6.933625557	4.10E-12	8.90E-09	267.3416675	289.0842036	231.59135	336.1847698	96.66852136	63.94444204	85.80711776	136.7661093
Nrxn3	247.7729548	1.435075536	0.170919153	8.396224266	4.61E-17	2.20E-13	373.4296308	334.3952073	298.3382019	439.9925316	152.3261549	142.366871	129.203821	112.1312201
Ntng2	98.07299423	1.391685182	0.264711878	5.257358268	1.46E-07	8.94E-05	97.60092623	176.7129144	104.1655417	189.5205926	47.84603582	50.67295407	61.14990001	56.91508897
Hoxb6	442.0479576	1.373931294	0.253247755	5.425245697	5.79E-08	4.32E-05	525.1354183	650.666013	836.3582813	539.9908343	302.6994103	161.6708535	355.0639355	164.7989143
Asb4	4819.569671	1.365322546	0.111480588	12.24717753	1.74E-34	2.08E-30	7959.779886	6531.128072	6006.20536	7279.876432	2772.140729	2586.733655	2512.077344	2908.61589
Frzb	25.85959451	1.363218765	0.398454748	3.421263702	0.000623309	0.080389968	36.06990752	28.09282229	43.48658536	41.90405063	8.788047396	12.06498906	11.83546452	24.63488926
Tll2	35.28993181	1.349626621	0.332070995	4.064271319	4.82E-05	0.011975422	51.98310202	61.62296502	36.40737379	52.38006329	12.69384624	26.54297594	17.75319678	22.93593138
Grik1	29.10209837	1.316423066	0.356548268	3.692131428	0.000222382	0.038730264	45.61782422	57.09186465	28.31684628	35.23749712	14.64674566	14.47798688	18.73948549	18.68853668
Rxfp3	58.41392344	1.279119396	0.339051984	3.772635043	0.000161532	0.031081977	99.7226855	95.15310776	40.45263755	96.18884349	26.36414219	27.74947485	31.56123872	50.11925745
Lyve1	44.00348747	1.263323797	0.329747453	3.831185914	0.000127527	0.026231004	50.92222238	54.37320443	92.02975042	51.4276985	30.26994103	18.0974836	34.52010484	20.38749456
Tmem252	155.7893249	1.251952335	0.341137924	3.669930097	0.000242617	0.041055581	376.6122697	167.6507137	172.9350255	160.949649	124.985563	57.91194751	129.203821	56.06561003
Slc4a5	79.40876868	1.235002648	0.31144947	3.965338741	7.33E-05	0.016497567	103.966204	125.0583702	54.61106069	161.9020138	42.96378727	55.4989497	39.45154839	51.81821533
Abi3bp	139.0150644	1.220057863	0.244058184	4.999045079	5.76E-07	0.000292488	215.3585655	182.1502349	184.0595008	198.0918757	100.5743202	39.81446391	98.62887099	93.44268338
Gm4815	155.8812986	1.201731522	0.281543778	4.268364692	1.97E-05	0.005872877	230.2108804	330.770327	196.1952921	111.4266801	91.78627281	114.6173961	82.84825163	89.19528868
Ackr3	434.4661619	1.196401872	0.263653985	4.537772756	5.69E-06	0.002153137	703.3631967	671.5090747	417.6734827	628.5607595	341.7573987	121.8563895	310.6809436	280.3280501
Dsc2	754.7943421	1.174440688	0.234302548	5.012496445	5.37E-07	0.000278687	1414.152551	1022.216243	731.1814237	1018.077957	619.0691166	279.9077463	512.8701291	440.8795698
Fam162b	111.7680812	1.160326023	0.217017077	5.346703761	8.96E-08	6.26E-05	166.5581024	146.807652	181.025553	123.8074223	92.76272252	57.91194751	64.10876614	61.16248367
Scara5	118.2512195	1.117731917	0.274202165	4.076305948	4.58E-05	0.011492183	153.8275468	145.9014319	183.0481849	164.7591082	67.37503004	59.11844641	125.2586662	46.72134169
6530402F18Rik	128.6533587	1.107672912	0.227230162	4.874673777	1.09E-06	0.000520093	138.9752319	222.0239181	133.4937039	208.5678884	99.59787049	71.18343548	72.98536453	82.39945716
Agtr1a	52.27801649	1.1056938	0.278081246	3.976153786	7.00E-05	0.015915493	58.34837981	59.81052488	70.79211571	97.14120828	33.19929016	25.33647703	34.52010484	39.07603123
Igsf11	35.72779388	1.103897232	0.328519472	3.360218573	0.000778808	0.093140734	61.53101871	46.21722377	33.37342598	53.33242807	19.52899421	32.57547047	19.7257742	19.53801562
Gm5067	80.12279103	1.097244304	0.240680812	4.558918899	5.14E-06	0.002011188	83.809491	123.24593	88.99580261	139.9976237	51.75183467	59.11844641	47.34185807	46.72134169
Gm21671	72.91921105	1.095072368	0.311501896	3.515459722	0.000438993	0.063098682	84.87037064	88.80956724	63.71290414	159.9972842	35.15218959	42.22746172	60.1636113	48.42029957
Tmtc1	167.6785539	1.087405331	0.200642309	5.419621299	5.97E-08	4.32E-05	234.4543989	223.8363582	160.7992343	293.3283544	119.1268647	97.72641142	102.5740258	109.5827832
Fxyd7	83.43212185	1.052084343	0.288799856	3.642953147	0.000269528	0.044047507	94.41828733	135.026791	109.2221214	112.3790449	79.09242657	25.33647703	60.1636113	51.81821533
Hspb8	120.8609185	1.030796728	0.177045597	5.82221046	5.81E-09	5.77E-06	151.7057875	169.4631538	151.6973908	175.2351208	78.11597686	95.31341361	68.05392098	77.30258352
Camk1d	60.007768	1.021210053	0.279121339	3.658659907	0.000253538	0.042303534	71.07893541	106.9339687	62.7015882	80.9510069	47.84603582	28.95597375	49.31443549	32.28019971
Scn7a	130.6292224	1.018909199	0.227897425	4.470911418	7.79E-06	0.002773706	190.9583339	180.3377947	133.4937039	196.1871461	92.76272252	51.87945298	102.5740258	96.84059914
Gm44250	185.4935927	1.018760628	0.228134866	4.465606887	7.98E-06	0.002801518	349.0293992	176.7129144	203.2745037	265.7097756	130.8442612	94.1069147	129.203821	135.0671514
Heyl	297.8651425	1.01317676	0.204453743	4.955530513	7.21E-07	0.000358562	428.5953717	474.8593187	411.6055871	277.138153	178.6902971	235.2672868	229.8052694	146.9598566
Slc24a2	208.2661703	1.005862	0.188283941	5.342261228	9.18E-08	6.26E-05	301.2898158	328.0516667	204.2858196	279.0428826	165.9964508	114.6173961	142.0255742	130.8197567
Tpm3-rs7	3808.093676	0.928059488	0.160055257	5.798369289	6.70E-09	6.39E-06	6071.414139	4987.835287	5150.632076	3760.888544	3226.189844	2235.642474	2405.558163	2626.588882
Bace2	57.72049886	0.917075996	0.235221561	3.898775237	9.67E-05	0.020781945	80.62685211	63.43540517	83.93922291	74.28445339	39.05798843	34.98846829	46.35556936	39.07603123
Rnf128	103.9838982	0.914933943	0.219919747	4.160308275	3.18E-05	0.00861721	149.5840282	115.0899494	115.290017	164.7591082	71.28082888	51.87945298	79.8893855	84.09841504
Cib2	104.2035998	0.913832495	0.191928365	4.761320688	1.92E-06	0.000882499	119.8793985	164.0258334	117.3126489	142.8547181	73.2337283	74.8029322	71.01278711	70.50675201
Thbs4	66.91094205	0.90471759	0.269007697	3.363166178	0.00077054	0.093140734	80.62685211	112.3712892	61.69027226	94.28411392	49.79893525	47.05345735	32.54752743	56.91508897
Plxna4	151.385249	0.884922784	0.19086241	4.63644352	3.54E-06	0.001521644	218.5412044	214.7741575	175.9689733	175.2351208	110.3388173	119.4433917	120.3272226	76.45310458
Grem2	69.33714354	0.882668728	0.252725216	3.492602532	0.000478338	0.066536361	119.8793985	67.06028547	94.0523823	79.04627733	58.58698264	43.43396063	49.31443549	43.32342593
Tnc	498.1101429	0.880124032	0.162156765	5.427612178	5.71E-08	4.32E-05	730.9460671	734.9444799	480.3750709	635.227313	312.4639074	395.7316413	314.6260984	380.566565
Prune2	202.8443113	0.87835438	0.195832493	4.485233103	7.28E-06	0.002673578	240.8196767	321.7081262	192.1500284	296.1854488	159.1613028	124.2693874	162.7376371	125.7228831
Ephb1	214.7153398	0.876715249	0.221676731	3.954926826	7.66E-05	0.017071736	269.4634268	365.2066898	190.1273965	287.6141657	138.6558589	148.3993655	120.3272226	197.928593
Smpd3	154.608741	0.871018791	0.233948528	3.723121492	0.000196775	0.035443571	229.1500007	205.7119568	138.5502836	225.7104545	135.7265098	107.3784027	123.2860887	71.35623095
Ttn	473.9424517	0.859736925	0.250116294	3.437348728	0.000587439	0.077868269	1024.809725	526.5138629	402.5037436	491.4202301	394.4856831	282.3207441	331.3930065	338.0926181
Ccn4	773.6966798	0.857412531	0.139626369	6.140763661	8.21E-10	1.09E-06	944.1828733	1152.711934	851.5280204	1040.934712	577.081779	445.1980965	616.4304437	561.5055792
Creb3l1	328.449952	0.855612524	0.173275065	4.937886036	7.90E-07	0.000384555	405.2560198	505.6708012	406.5490074	375.2317261	275.3588184	184.5943327	276.1608388	198.7780719
Bicdl1	215.7235875	0.854650399	0.206284137	4.143073771	3.43E-05	0.009084871	237.6370378	280.9282229	208.3310834	384.755374	145.4910069	141.1603721	143.9981516	183.487451
Ak5	289.0560786	0.841095341	0.138476417	6.073924782	1.25E-09	1.57E-06	349.0293992	381.5186511	381.2661089	372.3746317	234.3479306	182.1813349	230.7915581	180.9390142
Vat1l	185.7362265	0.823536394	0.147463098	5.584694769	2.34E-08	1.93E-05	259.9155101	238.3358794	206.3084515	244.7577503	136.7029595	139.9538731	122.2998	137.6155883
Camk2d	785.5233181	0.814167133	0.118912337	6.846784387	7.55E-12	1.43E-08	1173.332874	922.5320352	927.3767158	983.792825	629.8100634	528.446521	558.2394098	560.6561003
Shisal1	154.3262521	0.811548492	0.188128581	4.313796915	1.60E-05	0.005158928	205.8106488	238.3358794	143.6068633	198.0918757	112.2917167	117.0303939	118.3546452	101.0879938
Prdm6	320.921605	0.801346068	0.132480241	6.048796869	1.46E-09	1.74E-06	369.1861123	389.6746318	409.5829552	461.8969217	222.630534	261.8102627	213.0383613	239.553061
Ctsh	50.86951007	0.800864167	0.23722823	3.3759227	0.000735686	0.09136281	63.65277798	64.34162525	65.73553602	64.76080552	31.24639074	39.81446391	37.47897097	39.92551017
Ildr2	160.1735593	0.795359569	0.184751254	4.305029343	1.67E-05	0.005241778	216.4194451	203.8995166	200.2405559	194.2824166	118.150415	80.83542673	122.2998	145.2608987
Nsg2	161.8314202	0.787157577	0.184272703	4.271699301	1.94E-05	0.00585896	207.9324081	183.962675	222.4895065	206.6631588	140.6087583	82.04192564	131.1763984	119.7765305
Fbln2	512.294894	0.757844224	0.163691799	4.629701848	3.66E-06	0.001532869	528.3180572	658.8219937	694.7740499	694.2739298	377.886038	293.1792343	483.2814678	367.8243809
Sema5a	1805.5534	0.754509175	0.118345989	6.375452045	1.82E-10	2.56E-07	2399.70973	2163.147316	2058.027935	2446.625138	1417.80498	1520.188622	1127.327995	1311.595483
Ndrg1	85.0426584	0.75106855	0.218926285	3.430691528	0.000602045	0.078881764	115.63588	102.4028683	99.10896199	110.4743153	80.06887628	43.43396063	68.05392098	61.16248367
Rpl34-ps1	2612.821006	0.743989757	0.103217218	7.208000502	5.68E-13	1.35E-09	3336.466446	3657.504218	2915.623851	3178.041294	1883.571492	2034.157156	1798.990607	2098.212981
Wnt2	1259.234328	0.722785735	0.188782111	3.828677035	0.000128834	0.026273315	1258.203245	1895.812395	1529.109699	1588.544465	669.8445015	1231.835383	828.4825163	1072.042422
Pon3	210.7390377	0.700197279	0.182098387	3.845159155	0.000120474	0.025215043	322.5074084	260.0851612	190.1273965	271.4239643	181.6196462	142.366871	159.778771	158.0030828
Cybrd1	95.73808355	0.687142863	0.191462656	3.588913253	0.000332059	0.050788044	112.4532411	129.5894706	105.1768576	125.7121519	70.30437917	61.53144423	83.83454034	77.30258352
Nostrin	159.7460195	0.676235535	0.194489977	3.476968568	0.000507117	0.068360553	223.8456026	172.181814	158.7766024	232.377008	128.8913618	103.758906	109.4780468	148.6588145
H2ac20	1847.475317	0.665590773	0.193231332	3.444528203	0.000572057	0.076252955	1753.634033	1900.343495	1993.303715	3418.037221	1436.357524	1252.345865	1506.06286	1519.717823
Hdac9	156.0144634	0.659828397	0.194820201	3.386858214	0.000706979	0.089251442	195.2018525	230.1798988	135.5163358	202.8536996	127.9149121	120.6498906	132.1626871	103.6364307
Nrcam	668.9877567	0.630450001	0.125595384	5.019690848	5.18E-07	0.000274415	796.7206044	889.0018925	708.932473	855.2235788	450.1433166	592.390963	546.4039453	513.0852797
Efnb2	6882.411463	0.627399514	0.164009334	3.825389067	0.000130566	0.026400831	8461.575953	8654.401706	6393.539365	9913.165068	4532.679557	6207.436874	4490.572496	6405.920685
Peg10	24587.28483	0.626689973	0.093372692	6.711705109	1.92E-11	3.28E-08	31655.58737	30609.39544	26875.72107	30239.48672	18023.30876	20341.57156	18135.8768	20817.3309
Pmp22	569.0885332	0.624260619	0.143502803	4.350163258	1.36E-05	0.004446334	660.9280113	784.786584	599.7103517	716.1783199	458.931364	378.8406566	540.486213	412.8467648
Masp1	538.29342	0.602915964	0.152863576	3.944144045	8.01E-05	0.017692966	671.5368077	695.9770167	507.6806012	722.8448734	426.7085236	357.1236763	418.186413	506.2894481
Fah	282.9781112	0.597648682	0.162566543	3.676332603	0.000236611	0.040325274	300.2289361	423.2047745	283.1684628	356.1844304	197.2428416	224.4087966	234.7367129	244.6499347
Ddc	1035.863755	0.589970389	0.163833443	3.601037601	0.00031695	0.049470278	1393.995838	1299.519586	867.7090754	1418.071168	826.0764553	838.51674	705.1964275	937.8247496
Col14a1	794.3381965	0.57759067	0.166100334	3.47736007	0.000506377	0.068360553	927.2087992	907.126294	968.8406693	1002.840121	715.7376379	460.8825823	815.6607631	556.4087056
Gbe1	599.5033848	0.576613631	0.159340705	3.618746591	0.000296033	0.047492889	944.1828733	666.9779744	568.3595576	692.3692002	511.6596484	431.9266085	503.9935307	476.5576852
Scd1	1412.758287	0.545566689	0.118071792	4.620635285	3.83E-06	0.001573801	1656.033107	1757.160723	1564.505757	1729.494453	944.2268702	1193.227418	1138.177171	1319.240794
Edil3	267.5888174	0.54340651	0.140899506	3.856695641	0.00011493	0.024267545	334.1770844	297.2401842	279.1231991	359.9938895	236.30083	193.039825	214.02465	226.8108769
Plce1	1216.444437	0.543203758	0.094267549	5.762362173	8.29E-09	7.61E-06	1386.56968	1471.7014	1338.982303	1572.354263	960.8265153	1030.350066	1028.699124	942.0721443
H19	81872.39644	0.537332444	0.120074456	4.474993772	7.64E-06	0.002762465	100471.6665	115469.6556	80549.29189	91290.83139	66965.89761	64382.40114	63309.87229	72539.55511
Synpo2	600.6889882	0.534419645	0.14173313	3.770604986	0.000162852	0.031085242	664.1106502	824.6602672	578.4727169	776.1773014	499.9422519	421.0681183	517.8015727	523.2790269
Acp1	993.2433433	0.531477292	0.144421151	3.680051636	0.000233187	0.040027593	1380.204402	1225.20954	1063.904368	1028.55397	690.3499455	789.0502848	778.1817921	990.4924438
Tek	824.0677448	0.51886264	0.1176695	4.40949134	1.04E-05	0.003482004	1005.713892	992.3109809	965.8067215	918.0796547	682.5383478	672.0198909	786.0721018	570.0003686
Crispld2	437.4230561	0.510642109	0.111235223	4.590651173	4.42E-06	0.001786933	532.5615758	483.9215195	482.3977028	558.0857652	353.4747953	352.2976807	350.132492	386.5129176
Tmem98	2152.612876	0.507231688	0.125868495	4.029854238	5.58E-05	0.01358838	2271.343294	2873.623854	2112.638996	2850.427808	1638.482615	1833.878338	1742.77215	1897.735952
Olfml3	318.6723755	0.504840003	0.132531573	3.80920556	0.000139414	0.027953096	347.9685196	437.7042957	367.1076858	341.8989586	280.241067	264.2232605	267.2842404	242.9509768
Igf2r	27961.12955	0.503807684	0.095562477	5.272024108	1.35E-07	8.47E-05	34040.44478	35262.83551	28141.88863	33730.85603	23042.26027	24392.99489	22011.00514	23066.75113
Ralb	2581.858477	0.502562367	0.128770604	3.902772467	9.51E-05	0.020627424	3039.420148	3198.050641	3144.181253	2727.57275	2238.022737	1768.727397	2579.144976	1959.747914
Cdkn1c	5730.173659	0.49836401	0.09410267	5.295960339	1.18E-07	7.63E-05	6741.890068	7241.60461	5969.797986	6888.454505	5004.304767	4407.340505	4610.899719	4977.097108
Sting1	376.1778137	0.485807302	0.118148137	4.111849024	3.93E-05	0.010179479	402.0733809	458.5473574	466.2166478	427.6117894	315.3932566	345.0586872	287.0100146	307.5113762
Lgr4	823.3590887	0.476693869	0.136163421	3.500895212	0.000463698	0.065856175	1013.140049	913.4698345	817.1432785	1090.457681	676.6796495	567.054486	767.3326163	741.5951145
Stx3	610.0609593	0.472294504	0.139805059	3.378236159	0.000729524	0.091133208	859.3125027	659.7282138	629.0385139	687.6073763	449.1668669	588.7714663	479.336313	527.5264216
Ankrd44	873.2310227	0.467285593	0.134714461	3.468711438	0.000522961	0.070100255	1068.30579	873.5961512	879.8448667	1232.360034	682.5383478	735.9643329	724.9222017	788.3164562
Cobl	2259.32116	0.463016242	0.130830563	3.539052585	0.000401566	0.058422934	2890.897	2796.595148	2048.926092	2739.953492	1817.172912	1724.086937	1909.454942	2147.48276
Pdgfc	2857.298802	0.458758783	0.122985879	3.730174451	0.000191347	0.035119578	3385.266909	3286.860208	2758.869881	3800.887865	2289.774572	2376.802846	2203.368978	2756.55916
Mcc	2507.478457	0.457195424	0.114692216	3.986281184	6.71E-05	0.015700106	2704.182184	2932.528159	2850.899631	3119.947042	2211.658595	1733.738929	2378.928368	2127.944744
Kdr	5211.976926	0.452448499	0.127361328	3.552479441	0.000381619	0.056805658	5832.716222	6659.811323	5075.794696	6519.889332	4100.112335	5262.74823	3984.606388	4260.136883
Plod2	1869.779101	0.447736717	0.123743398	3.618267519	0.000296582	0.047492889	2511.102091	1987.340622	1898.240017	2235.200155	1600.401076	1528.634114	1401.516257	1795.798479
Amot	3109.641181	0.441276994	0.087809306	5.025401227	5.02E-07	0.000272428	3806.436123	3411.012358	3582.081055	3529.463901	2604.191378	2405.758819	2691.581889	2846.603927
Sparcl1	3635.864164	0.427859655	0.116041819	3.687116077	0.00022681	0.039215105	4229.727097	4957.930024	3544.662365	3951.361501	2877.597297	3198.428601	3131.466654	3195.739772
Pck2	1071.954674	0.424347203	0.105780345	4.011588363	6.03E-05	0.014390346	1091.645142	1274.145424	1303.586245	1243.788412	949.1091188	887.9831951	997.1378857	828.2419663
Cxcl12	1323.085858	0.415191282	0.080799645	5.138528529	2.77E-07	0.00016517	1496.901162	1562.323407	1521.019172	1468.546502	1194.197996	1119.630985	1088.862736	1133.204906
Ank2	1887.826967	0.413659657	0.088858334	4.655271369	3.24E-06	0.001429631	2285.134729	2024.495645	2113.650312	2201.867388	1545.719892	1767.520898	1597.78771	1566.439165
Chst2	959.7168592	0.40375926	0.095732224	4.217589894	2.47E-05	0.006931397	1019.505327	1024.028683	1144.809643	1184.741795	829.0058044	795.0827793	847.2220018	833.33884
Agl	1167.563941	0.389134044	0.109093746	3.566969299	0.000361134	0.054192778	1393.995838	1420.046856	1208.522547	1275.21645	1032.107344	874.7117072	1104.643355	1031.267433
Mest	15740.56178	0.386717094	0.09639831	4.01165846	6.03E-05	0.014390346	17785.64705	19529.94881	15223.33883	18811.10927	13965.18376	13512.78775	13624.59224	13471.88651
Sox6	1668.170288	0.385774666	0.107051131	3.603648685	0.000313781	0.049470278	2065.532645	1645.695654	2078.254254	1771.398504	1458.815868	1375.408753	1518.884613	1431.372014
Ldb2	428.48607	0.380655075	0.109028655	3.491330541	0.000480621	0.066536361	510.2831035	510.2019016	472.2845434	446.6590851	375.9331386	349.8846829	390.5703291	372.0717756
Fam174b	682.2732314	0.373036693	0.102235279	3.648805934	0.000263462	0.043654194	764.8942154	827.3789275	800.9622235	686.6550115	586.8462761	586.3584685	622.3481759	582.7425527
Cdh11	10085.10908	0.370874339	0.110108107	3.36827458	0.000756402	0.092552601	12792.08661	11334.09446	10913.11029	10459.82246	9494.020537	7524.933679	9523.603782	8639.200818
Reep1	485.397577	0.370530568	0.110292095	3.359538746	0.000780727	0.093140734	598.336113	549.1693648	497.5674419	545.705023	418.8969259	390.9056457	440.8710533	441.7290487
Rcsd1	977.3527561	0.358964407	0.089662089	4.003524921	6.24E-05	0.014742556	1058.757874	1188.960737	1050.75726	1094.26714	821.1942067	861.4402192	871.8792195	871.5653923
Ppic	2103.755828	0.358200957	0.102247667	3.503267759	0.000459587	0.065663181	2417.744684	2544.665967	2265.347703	2228.533602	1846.466403	1594.991554	1978.495152	1953.801562
Pcdh18	4423.410602	0.34655555	0.103115434	3.360850416	0.000777029	0.093140734	5446.556036	4724.125245	5081.862592	4558.017871	4242.673993	3431.28289	4085.207836	3817.558356
Vcp-rs	8132.641976	0.335847336	0.092190725	3.642962298	0.000269518	0.044047507	9640.213225	9479.968193	9177.692144	8003.67367	6936.698745	6799.827837	7459.301513	7563.76048
St8sia2	1486.44271	0.328440958	0.097421713	3.371332205	0.000748056	0.092003167	1610.415283	1865.907132	1637.320505	1504.736364	1284.03137	1386.267243	1304.859963	1298.00382
Maged2	4553.258515	0.326818401	0.075801834	4.311484082	1.62E-05	0.005158928	5026.447701	5412.852501	4758.241492	5068.485397	4077.653992	4067.107814	4094.084435	3921.194786
Scd2	31159.14623	0.325924087	0.071710107	4.545022991	5.49E-06	0.00211389	34547.54525	35857.31588	33738.51103	34512.74752	25948.17461	27404.41616	28288.73278	28975.72664
Mrpl9	749.6304401	0.32298702	0.090990131	3.54969288	0.000385681	0.056805658	858.2516231	825.5664873	825.233806	823.7955408	636.6452114	659.9549018	716.0456034	651.5503468
Ets1	5561.080995	0.320628334	0.091861984	3.49032667	0.00048243	0.066536361	6537.140298	6468.598887	5842.372178	5857.995805	5308.957077	4706.552234	5209.576965	4557.454512
Jak1	3402.206751	0.319419302	0.094502704	3.380001724	0.000724854	0.091026371	4190.47455	3781.656368	3483.983409	3655.176053	3132.450672	2778.566981	2995.358812	3199.987166
Fstl1	7769.866946	0.304098001	0.086199757	3.527828961	0.000418983	0.060587451	9231.774566	8147.824684	8570.902581	8394.143233	6954.27484	6449.943154	7565.820693	6844.251818
Clcn5	3098.97591	0.283411228	0.078570676	3.607086533	0.000309654	0.049255696	3600.625474	3491.665945	3277.674957	3240.89737	2857.091854	2661.536588	2845.442928	2816.872164
Errfi1	972.1030806	-0.314719403	0.086840455	-3.62411046	0.000289958	0.047063878	902.8085677	860.0028501	898.0485536	805.7006098	1052.612788	1074.990526	1098.725623	1083.935127
Akap5	2123.725157	-0.358373422	0.10619484	-3.374678315	0.00073902	0.09136281	2122.820146	1782.534885	1894.194753	1647.591082	2448.935874	2165.665537	2469.666929	2458.392052
Plxnc1	1128.203402	-0.396850443	0.1163666	-3.410346624	0.000648804	0.083228253	959.0351882	969.6554791	1080.085423	888.5563463	1463.698116	1108.772495	1253.57295	1302.251215
Prkce	936.880307	-0.399015563	0.100350113	-3.976234318	7.00E-05	0.015915493	770.1986135	791.1301245	805.0074872	866.6519562	1187.362848	984.5031076	1044.479744	1045.708575
Meg3	6101.443983	-0.406164694	0.114422648	-3.549687947	0.000385688	0.056805658	4994.621312	4651.627639	6311.622774	5035.152629	7325.32573	6886.695758	7235.413976	6371.092049
Sorbs2	857.4496931	-0.427224839	0.100879321	-4.235009053	2.29E-05	0.006648232	754.285419	724.9760591	756.4643222	689.5121058	939.3446217	1079.816521	897.522726	1017.67577
Mpp3	391.7555902	-0.436949657	0.121477914	-3.596947311	0.000321974	0.049885012	312.9594917	319.8956861	367.1076858	330.4705811	428.661423	513.9685341	431.9944549	428.9868646
Smpx	656.1913458	-0.438415923	0.116385673	-3.766923481	0.000165272	0.031296675	620.6145853	537.3885038	489.4769143	581.8948849	705.9731408	785.4307881	708.1552937	820.5966559
Hoxb1	326.3130434	-0.46207883	0.135677776	-3.405707573	0.000659928	0.083754723	260.9763897	280.9282229	257.8855644	299.0425431	380.8153872	311.2767179	415.2275468	404.3519754
Cobll1	371.1053879	-0.465787755	0.12551181	-3.711106983	0.000206355	0.036743485	322.5074084	290.8966437	335.7568917	298.0901783	405.2266299	459.6760833	382.6800194	474.0092484
Gm15050	250.1704985	-0.470756277	0.127337553	-3.696916314	0.000218234	0.038287272	208.9932877	204.8057367	216.4216109	209.5202532	286.0997652	273.8752518	277.1471275	324.500955
Tpm3	5300.149298	-0.507566534	0.145815248	-3.48088791	0.000499755	0.068137968	3755.513901	4948.867823	3454.655247	5349.433009	5718.089506	6211.05637	6213.618872	6749.959656
Grik4	490.5100665	-0.516754368	0.151630736	-3.407979026	0.000654459	0.0835048	410.560418	379.706211	444.979013	378.0888205	484.3190565	743.2033264	527.6644598	555.5592266
Fgf10	1107.46355	-0.519554554	0.151501823	-3.42936172	0.000605003	0.078881764	916.6000029	782.0679238	838.3809132	1104.743153	1119.011368	1150.999957	1361.07842	1586.82666
Hoxa1	462.5486344	-0.534922708	0.141044287	-3.792586848	0.000149086	0.029643283	359.6381956	416.861234	334.7455757	399.9932106	499.9422519	540.5115101	485.2540452	663.443052
Otud1	278.0231739	-0.553297927	0.164789566	-3.357602903	0.000786215	0.093328773	227.0282415	236.5234393	213.3876631	225.7104545	315.3932566	244.919278	361.9679565	399.2551017
Chrm3	291.42115	-0.561341012	0.133834993	-4.194276841	2.74E-05	0.007507494	236.5761582	206.6181768	267.9987238	231.4246433	381.7918369	317.3092124	348.1599146	341.4905338
Gm47246	119.5235372	-0.568444799	0.16590515	-3.426324002	0.00061181	0.079335811	95.47916697	94.24688768	99.10896199	96.18884349	159.1613028	138.7473742	144.9844403	128.2713199
Pik3r1	2034.81416	-0.571514666	0.112138854	-5.096491034	3.46E-07	0.000196565	1767.425469	1430.921497	1771.825525	1579.973182	2499.711259	2123.438075	2460.790331	2644.42794
Gas6	202.0627106	-0.592203598	0.15689377	-3.77455138	0.000160296	0.031081977	159.1319449	131.4019107	177.9916052	177.1398504	236.30083	218.3763021	242.6270226	273.5322186
1500004A13Rik	343.4026561	-0.596740997	0.178081646	-3.350940488	0.000805376	0.095130066	222.7847229	312.6459255	209.3423993	347.6131473	403.2737305	462.0890812	375.7759985	413.6962437
2610027K06Rik	189.8551034	-0.597807271	0.163006887	-3.667374319	0.000245054	0.041175963	123.0620374	155.8698527	152.7087067	171.4256617	222.630534	270.255755	207.1206291	215.7676507
Gm42449	228.4575335	-0.599187867	0.132270295	-4.530025928	5.90E-06	0.002198716	176.1060191	179.4315746	175.9689733	195.2347813	277.3117178	258.190766	303.7769226	261.6395135
Tbx2	5918.488474	-0.617948607	0.151096512	-4.089760904	4.32E-05	0.011078688	3341.770844	5049.458252	5153.666024	5134.198567	6748.243951	7746.929478	6247.152688	7926.487988
Rtn1	1011.255901	-0.6613935	0.154755015	-4.273809792	1.92E-05	0.00585896	680.0238447	837.3473483	952.6596143	663.7982566	986.2142078	1235.45488	1360.092131	1374.456925
Gm12701	249.1095472	-0.666095025	0.186449812	-3.57251648	0.000353567	0.053393127	194.1409728	145.9014319	253.8403006	177.1398504	330.0400022	275.0817507	349.1462033	267.585866
Gna14	407.5288742	-0.699101081	0.139094971	-5.02607016	5.01E-07	0.000272428	328.8726862	312.6459255	261.9308281	339.0418642	478.4603582	550.1635013	431.0081662	558.1076635
Hoxaas2	417.0169426	-0.725896421	0.170294491	-4.262594847	2.02E-05	0.005952236	291.7418991	227.4612385	332.7229438	405.7073993	505.8009501	481.3930637	524.7055936	566.6024529
4933431K23Rik	211.3394841	-0.748422116	0.211341932	-3.541285484	0.000398182	0.0582861	157.0101857	122.33971	179.0029212	173.3303912	299.7700612	178.5618381	334.3518726	246.3488926
Dkk2	115.1984514	-0.751534286	0.182472515	-4.118616365	3.81E-05	0.009993776	85.93125027	96.05932783	93.04106636	68.57026467	138.6558589	144.7798688	133.1489758	161.4009986
Hotairm1	211.6914188	-0.757420745	0.171647094	-4.412662803	1.02E-05	0.003480389	136.8534727	136.8392312	163.8331821	192.377687	237.2772797	248.5387747	258.407642	319.4040814
Sfta3-ps	1613.491972	-0.770434012	0.224321597	-3.43450663	0.000593634	0.078254677	1276.238198	712.2889781	1771.825525	1010.459039	2177.482855	2279.076434	2037.672475	1642.89227
Gm37033	165.1829632	-0.786017363	0.210154841	-3.740182052	0.000183887	0.03427769	113.5141207	77.93492635	154.7313386	139.0452589	214.8189364	214.7568053	224.8738258	181.7884931
Grin3a	164.7157658	-0.863260197	0.178490809	-4.836440621	1.32E-06	0.000618417	112.4532411	103.3090884	105.1768576	146.6641772	226.5363329	182.1813349	242.6270226	198.7780719
Mafb	207.6621787	-0.916220078	0.24779933	-3.697427587	0.000217795	0.038287272	96.5400466	165.8382735	164.844498	148.5689068	309.5345583	154.43186	291.9414581	329.5978287
Rbpjl	139.3976794	-0.920310657	0.247255435	-3.722104856	0.000197569	0.035443571	96.5400466	85.18468694	119.3352808	83.80810126	173.8080485	276.2882496	140.0529968	140.1640251
Gm38036	84.29754308	-0.938576653	0.26858514	-3.494521891	0.000474912	0.066536361	77.44421321	45.31100369	52.58842881	56.18952244	82.0217757	135.1278775	83.83454034	141.862983
4930517O19Rik	82.21649451	-0.943698658	0.270366281	-3.490445087	0.000482217	0.066536361	57.28750018	28.99904236	68.76948383	70.47499424	106.4330185	90.48741798	122.2998	112.980699
Gm56051	56.94444693	-0.989150031	0.274701849	-3.600813157	0.000317223	0.049470278	37.13078715	32.62392266	43.48658536	39.99932106	80.06887628	45.84695844	89.7522726	86.64685186
Erbb4	192.0955375	-1.021466097	0.25343671	-4.03045833	5.57E-05	0.01358838	194.1409728	80.65358658	100.1202779	133.3310702	288.0526647	195.4528228	248.5447549	296.46815
Gm16063	88.96625093	-1.048057068	0.247989815	-4.226210125	2.38E-05	0.006750678	59.40925945	35.34258288	70.79211571	66.66553509	126.9384624	118.2368928	140.0529968	94.29216232
Csmd3	169.7086685	-1.076223398	0.243025842	-4.428431934	9.49E-06	0.003282329	77.44421321	98.77798805	127.4258083	133.3310702	287.0762149	147.1928666	273.2019726	213.2192139
Grid2	64.33396818	-1.112775041	0.259982687	-4.280189021	1.87E-05	0.005786349	39.25254642	31.71770259	50.56579694	41.90405063	96.66852136	60.32494532	89.7522726	104.4859096
4930481B07Rik	94.35705638	-1.159292247	0.209504813	-5.53348741	3.14E-08	2.50E-05	47.73958348	52.56076429	75.8486954	57.14188722	119.1268647	137.5408753	145.9707291	118.9270516
Larp7-ps	131.5777325	-1.164842702	0.20662175	-5.637560908	1.72E-08	1.47E-05	65.77453724	102.4028683	96.07501418	59.99898158	187.4783445	178.5618381	199.2303194	163.0999564
Rps12-ps1	36.25438623	-1.256959588	0.325780981	-3.858296411	0.00011418	0.024267545	22.27847229	20.8430617	29.32816222	13.33310702	63.4692312	42.22746172	55.23216775	43.32342593
Bmp2	97.35299602	-1.334689427	0.261200258	-5.109831957	3.22E-07	0.000187648	40.31342605	48.93588399	62.7015882	69.52262945	144.5145572	103.758906	115.3957791	193.6811983
Gm38066	51.71300057	-1.404353979	0.417978618	-3.359870383	0.00077979	0.093140734	23.33935193	8.155980665	52.58842881	29.5233084	71.28082888	79.62892782	95.67000486	53.51717321
Gria2	106.528545	-1.415929491	0.30549389	-4.634886454	3.57E-06	0.001521644	66.83541688	30.81148251	67.75816789	67.61789988	197.2428416	84.45492345	179.5045452	158.0030828
Tceal6	130.5521074	-1.42347383	0.23830967	-5.973210529	2.33E-09	2.52E-06	84.87037064	74.31004606	85.96185479	39.04695627	225.5598832	165.2903502	176.5456791	192.8317193
Gm5148	22.698306	-1.4805866	0.395161246	-3.746791005	0.000179111	0.033650339	10.60879633	13.59330111	9.101843448	14.28547181	29.29349132	47.05345735	23.67092904	33.97915759
Scube2	28.19697119	-1.484450959	0.363324662	-4.085742353	4.39E-05	0.011152294	11.66967596	15.40574126	16.18105502	16.19020138	49.79893525	26.54297594	53.25959033	36.52759441
D030025E07Rik	518.7549476	-1.592927051	0.277886786	-5.732287856	9.91E-09	8.76E-06	232.3326396	240.1483196	140.5729155	419.9928711	704.0202414	784.2242892	553.3079662	1075.440338
