## Supplementary material for "Early Pitx2 modulation of Fgf10 directs asymmetric lung morphology": Table S2

### Sheet: Sheet1
Name	Sequence
Mouse-Fgf10-B1-1	gaggagggcagcaaacggaaAAAAACAGATGACAGGACGGTGAAC
Mouse-Fgf10-B1-2	CACCATGTTAGATGCAAAAGAGGTCtagaagagtcttcctttacg
Mouse-Fgf10-B1-3	gaggagggcagcaaacggaaCGGGGGTTACTTTGTTCTCTTCTTC
Mouse-Fgf10-B1-4	TCGGTCACCAGAGCTCTTCGCTCCCtagaagagtcttcctttacg
Mouse-Fgf10-B1-5	gaggagggcagcaaacggaaCAGTGGACGTGGGTGGCCGCGGCAG
Mouse-Fgf10-B1-6	CCTGCGTCTCTCCAGTCTCAGGGTGtagaagagtcttcctttacg
Mouse-Fgf10-B1-7	gaggagggcagcaaacggaaCATAACTTCTAGGAAGGACCGGCTG
Mouse-Fgf10-B1-8	CTGGCCAGAAGCGAGTGCACCAACAtagaagagtcttcctttacg
Mouse-Fgf10-B1-9	gaggagggcagcaaacggaaTGGTGGCTTCTGGATAGCTCCCTCT
Mouse-Fgf10-B1-10	GCTGCGAGGCAGAGAGACAGCTGGAtagaagagtcttcctttacg
Mouse-Fgf10-B1-11	gaggagggcagcaaacggaaGGAAATTGTCTCATCAGAAGGAACA
Mouse-Fgf10-B1-12	CCACATTGTACTGAAACTCTCGGCAtagaagagtcttcctttacg
Mouse-Fgf10-B1-13	gaggagggcagcaaacggaaAGGTGGGGAAAGGCTGAGGCACAAT
Mouse-Fgf10-B1-14	AACAAGAAGCAGCAACAGCAGCCCGtagaagagtcttcctttacg
Mouse-Fgf10-B1-15	gaggagggcagcaaacggaaGAGCTTGGCAGGTGACAGGGAACGA
Mouse-Fgf10-B1-16	CCTCCTGTGACACCATGTCCTGACCtagaagagtcttcctttacg
Mouse-Fgf10-B1-17	gaggagggcagcaaacggaaGCACATGCCTTCCCGCACTGGAAGG
Mouse-Fgf10-B1-18	CATCTCCTTGGAGGTGATTGTAGCTtagaagagtcttcctttacg
Mouse-Fgf10-B1-19	gaggagggcagcaaacggaaGAGAAAGTACTTGGTGAAGGAGAAC
Mouse-Fgf10-B1-20	GCTGACCTTGCCGTTCTTCTCAATCtagaagagtcttcctttacg
Mouse-Fgf10-B1-21	gaggagggcagcaaacggaaACTGATGTTATCTCCAGGACACTGT
Mouse-Fgf10-B1-22	GCTTTGACGGCAACAACTCCGATTTtagaagagtcttcctttacg
Mouse-Fgf10-B1-23	gaggagggcagcaaacggaaTAGAGTTTCCCCTTCTTGTTCATGG
Mouse-Fgf10-B1-24	CAGTCGTTGTTAAACTCTTTTGAGCtagaagagtcttcctttacg
Mouse-Fgf10-B1-25	gaggagggcagcaaacggaaGTGCTGCCAGTTAAAAGATGCATAG
Mouse-Fgf10-B1-26	CAATGCCACATACATTTGCCTGCCAtagaagagtcttcctttacg
Mouse-Fgf10-B1-27	gaggagggcagcaaacggaaGAGTCATTGGTTGTACTGCATCCAC
Mouse-Fgf10-B1-28	TGAGGATACCATCTCTTTCTGTCCAtagaagagtcttcctttacg
Mouse-Fgf10-B1-29	gaggagggcagcaaacggaaCTGAATTCAGGGCTATGTCTTTGCC
Mouse-Fgf10-B1-30	TCCAAAGCCTTCCTTCCTTTAAACAtagaagagtcttcctttacg
Mouse-Fgf10-B1-31	gaggagggcagcaaacggaaCATTGAATCATCAGGCTTGAATGAG
Mouse-Fgf10-B1-32	CAGTAAATGCTTGCGTGTCTTACTGtagaagagtcttcctttacg
Mouse-Fgf10-B1-33	gaggagggcagcaaacggaaCTTTGGTTGTGCATATGATATGACC
Mouse-Fgf10-B1-34	TCTTCCATGGTGCCACACCCAAAGCtagaagagtcttcctttacg
Mouse-Fgf10-B1-35	gaggagggcagcaaacggaaCTTCCTTGATCTCATCTCCTATTTC
Mouse-Fgf10-B1-36	CTGAGAGCGCATGGGGCATTCATACtagaagagtcttcctttacg
B5_MM_Pitx2abc_23_Dla0	CTCACTCCCAATCTCTATaaATAATATCGTACGAAATGTTATACA
B5_MM_Pitx2abc_23_Dla1	TTTTCATATTTGCTGAAAAGTAAAAaaCTACCCTACAAATCCAAT
B5_MM_Pitx2abc_23_Dla2	CTCACTCCCAATCTCTATaaACAAGGCATCCACCAGAGAAACTAC
B5_MM_Pitx2abc_23_Dla3	GATGGGTCGTACATAGCAGTTTCAGaaCTACCCTACAAATCCAAT
B5_MM_Pitx2abc_23_Dla4	CTCACTCCCAATCTCTATaaTACAGTGTGGCATTTAGTATATACA
B5_MM_Pitx2abc_23_Dla5	TTTTATAATAATAATATGTTAGAAAaaCTACCCTACAAATCCAAT
B5_MM_Pitx2abc_23_Dla10	CTCACTCCCAATCTCTATaaAATGTCATATCCAGTCAAACATTTG
B5_MM_Pitx2abc_23_Dla11	AAAATAACAAGCTTATAGTAATGTTaaCTACCCTACAAATCCAAT
B5_MM_Pitx2abc_23_Dla12	CTCACTCCCAATCTCTATaaTACTCTTAGCGAAAGACGTAGACAC
B5_MM_Pitx2abc_23_Dla13	GCGTACGCGTCCTCCAACTGTTGGGaaCTACCCTACAAATCCAAT
B5_MM_Pitx2abc_23_Dla14	CTCACTCCCAATCTCTATaaTCTCTCTTTGAATTCAGTGGTTTCT
B5_MM_Pitx2abc_23_Dla15	GGGACATTCCTTTGAAATCAAAGGCaaCTACCCTACAAATCCAAT
B5_MM_Pitx2abc_23_Dla16	CTCACTCCCAATCTCTATaaACCTTCTAGCACAATTCTCAGTCTT
B5_MM_Pitx2abc_23_Dla17	CCCCTCTTCCTTCCCATAGTGCGCAaaCTACCCTACAAATCCAAT
B5_MM_Pitx2abc_23_Dla20	CTCACTCCCAATCTCTATaaCAAGCACTCAGGTTGGAGGCCGGGT
B5_MM_Pitx2abc_23_Dla21	CACACCGGCCGGTCGACTGCATACTaaCTACCCTACAAATCCAAT
B5_MM_Pitx2abc_23_Dla22	CTCACTCCCAATCTCTATaaGCTGCTTTGCTTTCAGTCTCAGGCT
B5_MM_Pitx2abc_23_Dla23	GCACGCTGGCGTAGCCGAAGCTGGAaaCTACCCTACAAATCCAAT
B5_MM_Pitx2abc_23_Dla26	CTCACTCCCAATCTCTATaaTTCAGCGACGGGCTGCTCAGGTTGT
B5_MM_Pitx2abc_23_Dla27	GGACAGGCGGGCGTGGGCACCGCGGaaCTACCCTACAAATCCAAT
B5_MM_Pitx2abc_23_Dla28	CTCACTCCCAATCTCTATaaCCGGGACGCCGGTCACCGCGGAGGG
B5_MM_Pitx2abc_23_Dla29	AGTTATTCAGGCTATTGAGGCTGGAaaCTACCCTACAAATCCAAT
B5_MM_Pitx2abc_23_Dla34	CTCACTCCCAATCTCTATaaCAGCCCAATTGTTGTACGAATAGCC
B5_MM_Pitx2abc_23_Dla35	ACAGAGACGCTGACGTGAGGCCCTTaaCTACCCTACAAATCCAAT
B5_MM_Pitx2abc_23_Dla36	CTCACTCCCAATCTCTATaaCCCGTTGAACTGCGGCCCAAAGCCA
B5_MM_Pitx2abc_23_Dla37	GTACATGTCATCGTAGGGCTGCATGaaCTACCCTACAAATCCAAT
B5_MM_Pitx2abc_23_Dla38	CTCACTCCCAATCTCTATaaTCCCGCTTTCTCCATTTGGCCCGGC
B5_MM_Pitx2abc_23_Dla39	TTGCACAGCTCGGCCTGCTGGTTGCaaCTACCCTACAAATCCAAT
B5_MM_Pitx2abc_23_Dla40	CTCACTCCCAATCTCTATaaGTTTCTCTGGAAAGTGGCTTCCAGC
B5_MM_Pitx2abc_23_Dla41	TTCGCGAGTGGACATGTCTGGGTAGaaCTACCCTACAAATCCAAT
B5_MM_Pitx2abc_23_Dla42	CTCACTCCCAATCTCTATaaCTCTGCCGGCGTTGCCGCTTCTTCT
B5_MM_Pitx2abc_23_Dla43	TGCAGCTGCTGGCTAGTGAAATGAGaaCTACCCTACAAATCCAAT
B5_MM_Pitx2abc_23_Dla44	CTCACTCCCAATCTCTATaaTCTTTCCTTGCTGGCCCTTATCTTT
B5_MM_Pitx2abc_23_Dla45	ACGGGTCCTCGGCGCCCACATCCTCaaCTACCCTACAAATCCAAT
B4_MM_Etv5_19_Dla1	CCTCAACCTACCTCCAACaaAGGAGGTAAGCAGGGTTGTCTTCAA
B4_MM_Etv5_19_Dla1	GGGAGGCTGCTGCAGCGATCCATGTatTCTCACCATATTCGCTTC
B4_MM_Etv5_19_Dla1	CCTCAACCTACCTCCAACaaGGGCGCTGATTGTCCGGGAAGGCCA
B4_MM_Etv5_19_Dla1	GGGCATTCGGATTCTGCCTTCAGGAatTCTCACCATATTCGCTTC
B4_MM_Etv5_19_Dla1	CCTCAACCTACCTCCAACaaTTCATAGTAATAGCGGAGAGAGCGG
B4_MM_Etv5_19_Dla1	CCCAGCCACCTTCTGCATGATGCCCatTCTCACCATATTCGCTTC
B4_MM_Etv5_19_Dla1	CCTCAACCTACCTCCAACaaCTATGAGCTTAAATTCCATGCCTCG
B4_MM_Etv5_19_Dla1	CCCAACGGCGAGCAACCTCTTCCGGatTCTCACCATATTCGCTTC
B4_MM_Etv5_19_Dla1	CCTCAACCTACCTCCAACaaTGGGTCATCCAGGAGGGTGACAAGG
B4_MM_Etv5_19_Dla1	AGTCCAGGCGATGAAGTGGGCATTGatTCTCACCATATTCGCTTC
B4_MM_Etv5_19_Dla1	CCTCAACCTACCTCCAACaaTTGACTTTGCCTTCCAGTCTCTCGG
B4_MM_Etv5_19_Dla1	CCCTCTCGATACATGGTGGGCTCCTatTCTCACCATATTCGCTTC
B4_MM_Etv5_19_Dla1	CCTCAACCTACCTCCAACaaTGGCTGCTGGAGAAATACCCGCCTC
B4_MM_Etv5_19_Dla1	GGGTCCTTCTCATACGGGAATCCTTatTCTCACCATATTCGCTTC
B4_MM_Etv5_19_Dla1	CCTCAACCTACCTCCAACaaGGAGGACCAGGCATCCCAGGGACCC
B4_MM_Etv5_19_Dla1	CCCATGGGTGACTGGAACCCATGTGatTCTCACCATATTCGCTTC
B4_MM_Etv5_19_Dla1	CCTCAACCTACCTCCAACaaTGAGGAGGGAAGGGATGGCTGGGCT
B4_MM_Etv5_19_Dla1	GGGCGACTATCTCCAGGAACTCCTGatTCTCACCATATTCGCTTC
B4_MM_Etv5_19_Dla1	CCTCAACCTACCTCCAACaaATGGATACTGGCTTTCAGGCATCAT
B4_MM_Etv5_19_Dla1	ACAGCTGTCGCTGAAATCTCTGTTCatTCTCACCATATTCGCTTC
B4_MM_Etv5_19_Dla1	CCTCAACCTACCTCCAACaaCCAGGTTCTGGAAGTGAGTGAGGAG
B4_MM_Etv5_19_Dla1	GGGACCGCAAATGTTTGTTGCTGTGatTCTCACCATATTCGCTTC
B4_MM_Etv5_19_Dla1	CCTCAACCTACCTCCAACaaGCTTCCTATCGTAGGCACAATAGTT
B4_MM_Etv5_19_Dla1	GGGTTAATGGCTTGAACCCAGAGGGatTCTCACCATATTCGCTTC
B4_MM_Etv5_19_Dla1	CCTCAACCTACCTCCAACaaAAGAGCCTGCTCGTGGCTACAGGAC
B4_MM_Etv5_19_Dla1	GAGGCACTTTTCTCCATACTTAGCAatTCTCACCATATTCGCTTC
B4_MM_Etv5_19_Dla1	CCTCAACCTACCTCCAACaaGTGGGAGGTGGAGCATGAAGCACCA
B4_MM_Etv5_19_Dla1	GGGCTGTGCAGCTCCCGTTTGATCTatTCTCACCATATTCGCTTC
B4_MM_Etv5_19_Dla1	CCTCAACCTACCTCCAACaaGTCCAGCTTCGTCAGACAGAGAGCA
B4_MM_Etv5_19_Dla1	CAGTCCCGGCTCTAGCCAACCGGTGatTCTCACCATATTCGCTTC
B4_MM_Etv5_19_Dla1	CCTCAACCTACCTCCAACaaCTCATCATCAGGAACTTGTGCTTCA
B4_MM_Etv5_19_Dla1	ATCAGACTGAAAATCTGGGACAAACatTCTCACCATATTCGCTTC
B4_MM_Etv5_19_Dla1	CCTCAACCTACCTCCAACaaTCCTGAAACAACTCTTCAGAATCGT
B4_MM_Etv5_19_Dla1	AACCAAGCCTCCTGCAGCTGGCTAAatTCTCACCATATTCGCTTC
B4_MM_Etv5_19_Dla1	CCTCAACCTACCTCCAACaaTTCTGTCAATCAAAGGTCGCCCTCG
B4_MM_Etv5_19_Dla1	CCAGATCTGTGTCCACAAACTTCCTatTCTCACCATATTCGCTTC
B4_MM_Etv5_19_Dla1	CCTCAACCTACCTCCAACaaCATAAAAGGGACTTGCTGATCACAA
B4_MM_Etv5_19_Dla1	GTCCTCTGATCGAGATTTCCCTGGGatTCTCACCATATTCGCTTC
